# Adaptation of a fluoroquinolone-sensitive *Shigella sonnei* to norfloxacin exposure

**DOI:** 10.1101/2020.12.08.416974

**Authors:** Bao Chi Wong, Soffi Kei Kei Law, Muhammad Zarul Hanifah Md Zoqratt, Qasim Ayub, Hock Siew Tan

## Abstract

*Shigella* causes shigellosis that requires antibiotic treatment in severe cases. Sub-lethal antibiotic concentrations can promote resistance, but their effect on antibiotic-sensitive bacteria before resistance development is unknown. This study investigated the effects of sublethal norfloxacin (NOR) challenges on a norfloxacin-sensitive strain, *Shigella sonnei* UKMCC1015. Firstly, the whole genome of *S. sonnei* UKMCC1015 was assembled, and 45 antimicrobial resistance (AMR) genes were identified. However, transcriptomic analysis showed that low NOR levels do not change the expression of AMR genes and norfloxacin targets. Instead, multiple ribosomal protein genes were downregulated, which could be attributed to decreased ribosomal protein promoter activity, modulated by elevated ppGpp levels. This alarmone is involved in the bacterial stringent response during environmental stress, and it is mainly produced from the ppGpp synthetase (*relA*). However, high levels of ppGpp (due to *relA* overexpression) are detrimental to the continued survival of *S. sonnei* during prolonged exposure to NOR. This study revealed that a norfloxacin-sensitive strain responds differently to sub-lethal NOR than commonly reported in resistant strains. Overexpression of *relA* (high ppGpp levels) may reduce the mutability of *S. sonnei* UKMCC1015 in response to NOR exposure and affect NOR tolerance.
