## Supplementary Table S1-S6 for "Adaptation of a fluoroquinolone-sensitive *Shigella sonnei* to norfloxacin exposure"

### Sheet: Supplementary Table 1
Supplementary Table 1: Bacterial strains and plasmids used in this study.
Strains/Plasmids	Characteristics	Source
E. coli DH10b	For cloning purposes	Lab collection
S. sonnei
UKMCC1015	Wild-type strain	UKMCC
rpsJp+	UKMCC1015 with pUltra-RFP_rpsJp	This study
rpsLp+	UKMCC1015 with pUltra-RFP_rpsLp	This study
rpsMp+	UKMCC1015 with pUltra-RFP_rpsMp	This study
rpsPp+	UKMCC1015 with pUltra-RFP_rpsPp	This study
rplNp+	UKMCC1015 with pUltra-RFP_rplNp	This study
rpsFp+	UKMCC1015 with pUltra-RFP_rpsFp	This study
relA+	UKMCC1015 with pBAD24_relA	This study
ΔrelA	UKMCC1015 relA knockout mutant	This study
Plasmids
pUltra-RFP	Transcriptional reporter fusion vector, KANR	Lab collection
pUltra-RFP_rpsJp	pUltra-RFP with PrpsJ r-protein promoter, KANR	This study
pUltra-RFP_rpsLp	pUltra-RFP with PrpsL r-protein promoter, KANR	This study
pUltra-RFP_rpsMp	pUltra-RFP with PrpsM r-protein promoter, KANR	This study
pUltra-RFP_rpsPp	pUltra-RFP with PrpsP r-protein promoter, KANR	This study
pUltra-RFP_rplNp	pUltra-RFP with PrplN r-protein promoter, KANR	This study
pUltra-RFP_rpsFp	pUltra-RFP with PrpsF r-protein promoter, KANR	This study
pBAD24::hgLA	Cloning vector, AMPR	A/P Prof Kumaran
pBAD24_relA	pBAD24 with relA gene, AMPR	This study

### Sheet: Supplementary Table 2
Supplementary Table 2: Primers used in this study. Restriction sites used for cloning are underlined.
Primers	Sequence (5’ to 3’)	Description
HTO-0199	TTTTTTGAATTCCCGCTGTCCAAGACTAAATC	Forward primer for rplNp amplification with EcoRI site
HTO-0200	TTTTTTCTGCAGGCGGCATTATAACACCGCTT	Reverse primer for rplNp amplification with PstI site
HTO-0201	TTTTTTGAATTCGATGGTGACCATTTCTGATGC	Forward primer for rpsFp amplification with EcoRI site
HTO-0202	TTTTTTCTGCAGGCGTTATAGTACTTGTATGCC	Reverse primer for rpsFp amplification with PstI site
HTO-0203	TTTTTTGAATTCACGAAGAAAATACTGTAAAAGAAAG	Forward primer for rpsJp amplification with EcoRI site
HTO-0204	TTTTTTCTGCAGCGCGCATTATACATACTTAACC	Reverse primer for rpsJp amplification with PstI site
HTO-0205	TTTTTTGAATTCGTTTGACTGGTCAAATTTCGAAC	Forward primer for rpsLp amplification with EcoRI site
HTO-0206	TTTTTTCTGCAGGCCGAATTTTAGGGCGATG	Reverse primer for rpsLp amplification with PstI site
HTO-0207	TTTTTTGAATTCGTCAAGAAATTATGCCGTAACTG	Forward primer for rpsMp amplification with EcoRI site
HTO-0208	TTTTTTCTGCAGTGGCTAATCTAGCCAGCTCAA	Reverse primer for rpsMp amplification with PstI site
HTO-0209	TTTTTTGAATTCCCGGGATGTGCTCGTCAT	Forward primer for rpsPp amplification with EcoRI site
HTO-0210	TTTTTTCTGCAGCCGAAAATTTTACTCATTTTTGCG	Reverse primer for rpsPp amplification with PstI site
HTO-0211	TTTTTTCTGCAGGCACTACAGCAACAACATAAG	Reverse primer for pUltra-RFP amplification with EcoRI site
HTO-0212	TTTTTTGAATTCCAGAAATCATCCTTAG	Forward primer for pUltra-RFP amplification with PstI site
HTO-0033	ATAGGCGTATCACGAGGCA	Verification oligo that binds pUltra-RFP
HTO-0267	TTTTTTCATATGGTTGCGGTAAGAAGTGCACA	Forward primer for relA amplification with NdeI site
HTO-0268	TTTTTTTCTAGACTAACTCCCGTGCAACCG	Reverse primer for relA amplification with XbaI site
HTO-0196	TTTTTTCATATGGAATTCCTCCTGCTAGCC	Reverse primer for pBAD24 amplification with NdeI site
HTO-0197	TTTTTTTCTAGACAAATAAAACGAAAGGCTCAG	Forward primer for pBAD24 amplification with XbaI site
HTO_0269	AATCATCGACCATCGCCAA	Verification oligo that binds relA
HTO-0005	CATTTTGCGCTTCAGCCAT	Verification oligo that binds pBAD24
HTO-0513	GCCGTGGGCGAAAAACGG	Forward primer that binds 300 bp upstream of relA
HTO-0514	acgatgccattgggatatatcaacggtggtatatccagtgatttttttctc TCTTACCGCAACCATCGTCCT	Forward primer that binds the first 15 bp of relA with CmR overhang
HTO-0515	gaatgcttaatgaattacaacagtactgcgatgagtggcagggtggagcaTTGCACGGGAGTTAGGCAGAA	Reverse primer that binds the last 15 bp of relA with CmR overhang
HTO-0516	CTCCCCAGTCGATATTCTCGT	Reverse primer that binds 300 bp downstream of relA
HTO-0517	TCCCATATCACCAGCTCACC	Verification oligo that binds CmR
HTO-0518	GCGCGTCTTAATGGCTTACA	Verification oligo that binds relA
HTO-0091	GAGAAAAAAATCACTGGATATAC	Forward primer that binds CmR
HTO-0092	TGCTCCACCCTGCCACTCATCGCAGTA	Reverse primer that binds CmR

### Sheet: Supplementary Table 3
Supplementary Table 3: Genome assembly information of S. sonnei UKMCC1015 wild type and 5c mutant.
	Wild type
Number of contigs	3
Total length (bp)	4935775
GC (%)	51.03
N50	4926443
CDS	4933
gene	5299
misc_RNA	239
rRNA	22
tRNA	104
tmRNA	1

### Sheet: Supplementary Table 4
Supplementary Table 4: List of antimicrobial resistance (AMR) genes in the genome of UKMCC1015, identified by Abricate using CARD database.
Start	End	Gene	Resistance against	Resistance mechanism
454192	455565	cpxA	aminocoumarin;aminoglycoside	Antibiotic efflux
661624	663090	mdtP	acridine_dye;nucleoside	Antibiotic efflux
663087	665138	mdtO	acridine_dye;nucleoside	Antibiotic efflux
665138	666169	mdtN	acridine_dye;nucleoside	Antibiotic efflux
688875	690518	eptA	peptide	Drug target alteration
740154	741287	ampC	cephalosporin;penam	Antibiotic inactivation
1354182	1355339	ampH	cephalosporin;penam	Antibiotic inactivation
1448897	1452046	acrB	cephalosporin;fluoroquinolone;glycylcycline;penam;phenicol;rifamycin;tetracycline;triclosan	Antibiotic efflux
1452069	1453262	acrA	cephalosporin;fluoroquinolone;glycylcycline;penam;phenicol;rifamycin;tetracycline;triclosan	Antibiotic efflux
1660042	1660719	kdpE	aminoglycoside	Antibiotic efflux
1862971	1864193	mdfA	benzalkonium_chloride;rhodamine;tetracycline	Antibiotic efflux
1962383	1964131	msbA	nitroimidazole	Antibiotic efflux
2108876	2109922	mdtG	fosfomycin	Antibiotic efflux
2127351	2128559	mdtH	fluoroquinolone	Antibiotic efflux
2724968	2725351	marA	carbapenem;cephalosporin;cephamycin;fluoroquinolone;glycylcycline;monobactam;penam;penem;phenicol;rifamycin;tetracycline;triclosan	Antibiotic efflux, reduced permeability
3104078	3104491	H-NS	cephalosporin;cephamycin;fluoroquinolone;macrolide;penam;tetracycline	Antibiotic efflux
3155558	3155890	emrE	macrolide	Antibiotic efflux
3248822	3249988	ugd	peptide	Drug target alteration
3283808	3285049	mdtA	aminocoumarin	Antibiotic efflux
3285049	3288171	mdtB	aminocoumarin	Antibiotic efflux
3288172	3291249	mdtC	aminocoumarin	Antibiotic efflux
3292662	3294065	baeS	aminocoumarin;aminoglycoside	Antibiotic efflux
3294062	3294784	baeR	aminocoumarin;aminoglycoside	Antibiotic efflux
3439794	3441437	yojI	peptide	Antibiotic efflux
3499016	3499984	pmrF	peptide	Drug target alteration
3652181	3653719	emrY	tetracycline	Antibiotic efflux
3653719	3654774	emrK	tetracycline	Antibiotic efflux
3655298	3655912	evgA	fluoroquinolone;macrolide;penam;tetracycline	Antibiotic efflux
3655917	3659510	evgS	fluoroquinolone;macrolide;penam;tetracycline	Antibiotic efflux
3714636	3715940	ampC1	cephalosporin;penam	Antibiotic inactivation
3747259	3750372	acrD	aminoglycoside	Antibiotic efflux
3770604	3771080	mphB	macrolide	Antibiotic inactivation
4026263	4026793	emrR	fluoroquinolone	Antibiotic efflux
4026920	4028092	emrA	fluoroquinolone	Antibiotic efflux
4028109	4029647	emrB	fluoroquinolone	Antibiotic efflux
4407734	4409221	tolC	aminocoumarin;aminoglycoside;carbapenem;cephalosporin;cephamycin;fluoroquinolone;glycylcycline;macrolide;penam;penem;peptide;phenicol;rifamycin;tetracycline;triclosan	Antibiotic efflux
4432735	4433554	bacA	peptide	Drug target alteration
4651319	4651981	acrS	cephalosporin;cephamycin;fluoroquinolone;glycylcycline;penam;phenicol;rifamycin;tetracycline;triclosan	Antibiotic efflux
4652380	4653537	acrE	cephalosporin;cephamycin;fluoroquinolone;penam	Antibiotic efflux
4653549	4656653	acrF	cephalosporin;cephamycin;fluoroquinolone;penam	Antibiotic efflux
4713203	4713835	CRP	fluoroquinolone;macrolide;penam	Antibiotic efflux
4897300	4898457	mdtE	fluoroquinolone;macrolide;penam	Antibiotic efflux
4898482	4901595	mdtF	fluoroquinolone;macrolide;penam	Antibiotic efflux
4901958	4902686	gadW	fluoroquinolone;macrolide;penam	Antibiotic efflux
4903054	4903878	gadX	fluoroquinolone;macrolide;penam	Antibiotic efflux

### Sheet: Supplementary Table 5
Supplementary Table 5: RNA sequencing results of all 4 experimental sample groups.
Experimental group	Raw reads	Number of reads after trimming	Reads after trimming (%)	Number of reads mapped to SS UKMCC1015 genome	Reads mapped to SS UKMCC1015 genome (%)	Features type (% reads mapped)
						CDS	rRNA	ncRNA	tRNA	tmRNA
Antibiotic_normal_Rep1	3437595	938270	27.29	848693	90.45	55.1688	14.9931	24.4321	4.53227	0.374945
Antibiotic_normal_Rep2	3034518	959102	31.61	926376	96.59	41.5785	16.2896	35.3729	5.84685	0.332644
Control_normal_Rep1	4316652	1243511	28.81	1193159	95.95	55.0502	23.4261	15.7753	5.20761	0.254264
Control_normal_Rep2	2610374	834137	31.95	799854	95.89	58.3699	20.0871	16.034	4.99374	0.166306

### Sheet: Supplementary Table 6
Supplementary Table 6: Differentially expressed genes and non-coding RNAs in Shigella sonnei UKMCC1015 in response to 0.2xMIC of norfloxacin.
locus_tag	gene	product	type	start	end	log2_FoldChange	pvalue	p-adj
HYI41_00530	dut	dUTP diphosphatase	CDS	105845	106303	-1.3865	0.00332	0.042013
HYI41_00555	rpmB	50S ribosomal protein L28	CDS	109335	109571	-1.14068	0.001665	0.026854
HYI41_00870	cspA	RNA chaperone/antiterminator CspA	CDS	178812	179024	-1.51351	0.00074	0.017527
HYI41_01125	atpC	F0F1 ATP synthase subunit epsilon	CDS	237394	237813	-1.40207	0.002756	0.037209
HYI41_01130	atpD	F0F1 ATP synthase subunit beta	CDS	237834	239216	-1.44105	0.000489	0.013774
HYI41_01135	atpG	F0F1 ATP synthase subunit gamma	CDS	239243	240106	-1.41846	0.001408	0.025504
HYI41_01140	atpA	F0F1 ATP synthase subunit alpha	CDS	240157	241698	-1.39347	0.001586	0.02631
HYI41_01145	atpH	F0F1 ATP synthase subunit delta	CDS	241711	242244	-1.35259	0.004436	0.048138
HYI41_01410	ilvL	ilv operon leader peptide	CDS	296006	296104	1.69731	6.25e-05	0.00403
HYI41_01500	rho	transcription termination factor Rho	CDS	313437	314696	-1.11104	0.003494	0.042013
HYI41_01985	typA	ribosome-dependent GTPase TypA	CDS	412519	414342	-1.12935	0.003403	0.042013
HYI41_02090	fdnG	formate dehydrogenase-N subunit alpha	CDS	433586	436636	-1.28214	0.00062	0.015641
HYI41_02550	nusG	transcription termination/antitermination protein NusG	CDS	533419	533964	-1.42245	0.000878	0.019257
HYI41_02555	rplK	50S ribosomal protein L11	CDS	534123	534551	-1.52352	0.000144	0.00642
HYI41_02560	rplA	50S ribosomal protein L1	CDS	534555	535259	-1.97953	3.16e-07	8.63e-05
HYI41_02565	rplJ	50S ribosomal protein L10	CDS	535672	536169	-2.0241	4.87e-06	0.000471
HYI41_02570	rplL	50S ribosomal protein L7/L12	CDS	536236	536601	-1.65994	0.000129	0.006264
HYI41_02575	rpoB	DNA-directed RNA polymerase subunit beta	CDS	536921	540949	-1.33311	0.001634	0.026717
HYI41_02580	rpoC	DNA-directed RNA polymerase subunit beta'	CDS	541026	545249	-1.3348	0.001283	0.024019
HYI41_02910	lexA	repressor LexA	CDS	618082	618690	1.20001	0.00339	0.042013
HYI41_03745	priB	primosomal replication protein N	CDS	787201	787515	-1.61058	0.001356	0.024993
HYI41_03755	rplI	50S ribosomal protein L9	CDS	787789	788238	-1.99128	2.92e-06	0.000384
HYI41_04400	-	MFS transporter	CDS	921020	922381	1.42395	0.00182	0.027799
HYI41_05250	aceF	pyruvate dehydrogenase complex dihydrolipoyllysine-residue acetyltransferase	CDS	1101987	1103879	-1.47991	0.000301	0.01059
HYI41_05255	lpdA	dihydrolipoyl dehydrogenase	CDS	1104204	1105628	-1.18658	0.004313	0.047405
HYI41_05285	-	YacC family pilotin-like protein	CDS	1112765	1113112	1.18873	0.00182	0.027799
HYI41_05560	rpsB	30S ribosomal protein S2	CDS	1169367	1170092	-1.47184	0.00034	0.011273
HYI41_06455	iraP	anti-adapter protein IraP	CDS	1360438	1360698	1.41211	0.002083	0.030224
HYI41_07920	-	YbfA family protein	CDS	1668120	1668326	1.18111	0.00454	0.04836
HYI41_08090	cydB	cytochrome d ubiquinol oxidase subunit II	CDS	1711197	1712336	-1.35192	0.000484	0.013774
HYI41_08130	pal	peptidoglycan-associated lipoprotein Pal	CDS	1717189	1717710	-1.28453	0.003142	0.040682
HYI41_09320	pflB	formate C-acetyltransferase	CDS	1944262	1946544	-1.28499	0.001563	0.02631
HYI41_09620	sulA	cell division inhibitor SulA	CDS	2018554	2019063	1.40846	0.00174	0.027679
HYI41_10325	fabD	ACP S-malonyltransferase	CDS	2152943	2153872	-1.33963	0.00148	0.025639
HYI41_10525	-	LexA family transcriptional regulator	CDS	2192090	2192728	1.41697	0.000879	0.019257
HYI41_11300	cutC	copper homeostasis protein CutC	CDS	2324651	2325397	1.3252	0.001786	0.027799
HYI41_11720	cspE	transcription antiterminator/RNA stability regulator CspE	CDS	2405550	2405759	-1.65827	0.000534	0.014408
HYI41_12105	-	TVP38/TMEM64 family protein	CDS	2476665	2477375	1.43911	0.001076	0.02192
HYI41_12275	infC	translation initiation factor IF-3	CDS	2510925	2511467	-1.3095	0.004302	0.047405
HYI41_12280	rpmI	50S ribosomal protein L35	CDS	2511564	2511761	-1.24674	0.002368	0.033328
HYI41_12285	rplT	50S ribosomal protein L20	CDS	2511814	2512170	-1.53583	0.000989	0.020725
HYI41_12300	pheT	phenylalanine--tRNA ligase subunit beta	CDS	2513618	2516005	-1.37464	0.000635	0.015694
HYI41_12760	lpp	murein lipoprotein Lpp	CDS	2594478	2594714	-1.1514	0.003154	0.040682
HYI41_12855	purR	HTH-type transcriptional repressor PurR	CDS	2613266	2614291	-1.22022	0.004157	0.046858
HYI41_14365	DUF1367 family protein	DUF1367 family protein	CDS	2912569	2913168	1.56302	0.000176	0.007296
HYI41_14450	-	DUF1367 family protein	CDS	2921980	2922579	1.43287	0.000498	0.013774
HYI41_14905	rnb	exoribonuclease II	CDS	3006198	3008132	-1.36157	0.002411	0.033328
HYI41_15555	narK	nitrate transporter NarK	CDS	3117059	3118450	1.27272	0.001259	0.023968
HYI41_15985	shiA	shikimate transporter	CDS	3197861	3198871	1.35438	0.00059	0.01546
HYI41_16735	-	protein YohO	CDS	3346954	3347061	1.59644	0.002118	0.030351
HYI41_17205	ompC	porin OmpC	CDS	3444468	3445574	-1.06567	0.003614	0.042385
HYI41_17315	nrdB	ribonucleotide-diphosphate reductase subunit beta	CDS	3479525	3480655	-1.46899	0.000599	0.01546
HYI41_17700	purF	amidophosphoribosyltransferase	CDS	3557359	3558876	-1.32381	0.00351	0.042013
HYI41_18325	ptsP	phosphoenolpyruvate--protein phosphotransferase	CDS	3673522	3676017	1.29828	0.004709	0.049258
HYI41_18710	ypfM	protein YpfM	CDS	3750471	3750530	1.23972	0.001183	0.02337
HYI41_18760	-	glycine cleavage system transcriptional repressor	CDS	3759069	3759641	1.36511	0.00204	0.029982
HYI41_18895	pdeF	cyclic-guanylate-specific phosphodiesterase PdeF	CDS	3787362	3789605	1.29194	0.004499	0.04836
HYI41_18920	guaA	glutamine-hydrolyzing GMP synthase	CDS	3791627	3793204	-1.47855	0.00017	0.007296
HYI41_18970	trmG/rlmN	bifunctional tRNA (adenosine(37)-C2)-methyltransferase TrmG/ribosomal RNA large subunit methyltransferase RlmN	CDS	3803797	3804951	-1.19793	0.004043	0.046021
HYI41_19200	pinE	site-specific DNA recombinase	CDS	3861037	3861594	1.29055	0.001	0.020725
HYI41_19445	era	GTPase Era	CDS	3903322	3904227	-1.25949	0.002816	0.037217
HYI41_19490	FAD-dependent oxidoreductase	FAD-dependent oxidoreductase	CDS	3911262	3911960	1.47453	7.74e-05	0.004577
HYI41_19755	recN	DNA repair protein RecN	CDS	3961890	3963551	1.3814	0.000926	0.01991
HYI41_19785	rpsP	30S ribosomal protein S16	CDS	3969161	3969409	-1.23933	0.001996	0.029703
HYI41_19790	rimM	ribosome maturation factor RimM	CDS	3969428	3969976	-2.10518	1.94e-05	0.001498
HYI41_19795	trmD	tRNA (guanosine(37)-N1)-methyltransferase TrmD	CDS	3970007	3970774	-1.95224	4.06e-06	0.000429
HYI41_19865	raiA	ribosome-associated translation inhibitor RaiA	CDS	3981253	3981594	1.19914	0.003811	0.044251
HYI41_20590	-	FAD-dependent oxidoreductase	CDS	4111292	4112563	1.27117	0.002821	0.037217
HYI41_21035	-	transcriptional regulator	CDS	4215554	4215870	1.64807	0.000397	0.012333
HYI41_21215	lysS	lysine--tRNA ligase	CDS	4253968	4255485	-1.20126	0.003341	0.042013
HYI41_21915	exbB	tol-pal system-associated acyl-CoA thioesterase	CDS	4383693	4384427	1.336	0.001474	0.025639
HYI41_21925	-	DedA family protein	CDS	4386006	4386665	1.23166	0.003552	0.042083
HYI41_22730	deaD	ATP-dependent RNA helicase DeaD	CDS	4548577	4550466	-1.20426	0.001247	0.023968
HYI41_22770	nusA	transcription termination/antitermination protein NusA	CDS	4558645	4560132	-1.59543	8.53e-05	0.004577
HYI41_23060	rpsI	30S ribosomal protein S9	CDS	4615174	4615566	-1.47921	8.67e-05	0.004577
HYI41_23065	rplM	50S ribosomal protein L13	CDS	4615582	4616010	-1.56292	0.000315	0.010743
HYI41_23185	accC	acetyl-CoA carboxylase biotin carboxylase subunit	CDS	4644433	4645782	-1.1772	0.004043	0.046021
HYI41_23300	-	gamma carbonic anhydrase family protein	CDS	4668007	4668561	1.15586	0.003444	0.042013
HYI41_23375	rplQ	50S ribosomal protein L17	CDS	4678387	4678770	-2.12664	1.36e-06	0.000226
HYI41_23380	rpoA	DNA-directed RNA polymerase subunit alpha	CDS	4678811	4679800	-2.16413	1.21e-07	7.02e-05
HYI41_23385	rpsD	30S ribosomal protein S4	CDS	4679826	4680446	-1.96234	4.01e-06	0.000429
HYI41_23390	rpsK	30S ribosomal protein S11	CDS	4680480	4680869	-1.75313	4.27e-05	0.003099
HYI41_23395	rpsM	30S ribosomal protein S13	CDS	4680886	4681242	-1.27704	0.002522	0.034454
HYI41_23405	secY	preprotein translocase subunit SecY	CDS	4681537	4682868	-1.43685	0.000202	0.007841
HYI41_23410	rplO	50S ribosomal protein L15	CDS	4682876	4683310	-1.83942	6.77e-06	0.000604
HYI41_23415	rpmD	50S ribosomal protein L30	CDS	4683314	4683493	-1.31901	0.002407	0.033328
HYI41_23420	rpsE	30S ribosomal protein S5	CDS	4683497	4684000	-1.89662	2.98e-06	0.000384
HYI41_23425	rplR	50S ribosomal protein L18	CDS	4684015	4684368	-1.44945	0.000404	0.012333
HYI41_23430	rplF	50S ribosomal protein L6	CDS	4684378	4684911	-1.73507	0.00014	0.00642
HYI41_23435	rpsH	30S ribosomal protein S8	CDS	4684924	4685316	-1.66869	0.000292	0.01059
HYI41_23440	rpsN	30S ribosomal protein S14	CDS	4685350	4685655	-1.65765	0.000824	0.019144
HYI41_23445	rplE	50S ribosomal protein L5	CDS	4685670	4686209	-1.52377	0.001188	0.02337
HYI41_23450	rplX	50S ribosomal protein L24	CDS	4686224	4686538	-1.65874	0.000685	0.016558
HYI41_23455	rplN	50S ribosomal protein L14	CDS	4686549	4686920	-1.21306	0.001428	0.025504
HYI41_23460	rpsQ	30S ribosomal protein S17	CDS	4687085	4687339	-1.26242	0.004328	0.047405
HYI41_23465	rpmC	50S ribosomal protein L29	CDS	4687339	4687530	-1.80803	8.27e-05	0.004577
HYI41_23470	rplP	50S ribosomal protein L16	CDS	4687530	4687940	-2.09628	3.72e-07	8.63e-05
HYI41_23475	rpsC	30S ribosomal protein S3	CDS	4687953	4688654	-1.32548	0.000868	0.019257
HYI41_23480	rplV	50S ribosomal protein L22	CDS	4688672	4689004	-2.42973	4.74e-09	5.5e-06
HYI41_23485	rpsS	30S ribosomal protein S19	CDS	4689019	4689297	-1.46777	0.000292	0.01059
HYI41_23490	rplB	50S ribosomal protein L2	CDS	4689314	4690135	-2.03743	1.19e-05	0.000987
HYI41_23495	rplW	50S ribosomal protein L23	CDS	4690153	4690455	-1.87455	0.000203	0.007841
HYI41_23500	rplD	50S ribosomal protein L4	CDS	4690452	4691057	-2.15586	2.26e-07	8.63e-05
HYI41_23505	rplC	50S ribosomal protein L3	CDS	4691068	4691697	-1.93036	6.09e-05	0.00403
HYI41_23510	rpsJ	30S ribosomal protein S10	CDS	4691730	4692041	-1.7613	0.000412	0.012333
HYI41_23550	fusA	elongation factor G	CDS	4698483	4700597	-1.30389	0.001992	0.029703
HYI41_23555	rpsG	30S ribosomal protein S7	CDS	4700694	4701164	-1.58041	9.13e-05	0.004607
HYI41_23560	rpsL	30S ribosomal protein S12	CDS	4701261	4701635	-1.97617	7.95e-07	0.000154
HYI41_23595	slyD	peptidylprolyl isomerase	CDS	4704990	4705580	-1.16294	0.004791	0.049664
HYI41_23895	feoA	ferrous iron transporter A	CDS	4767145	4767372	1.3166	0.004635	0.048917
HYI41_24315	-	type II toxin-antitoxin system HicB family antitoxin	CDS	4855983	4856342	1.35402	0.001566	0.02631
sssn3113.1	GcvB	-	ncRNA	4167165	4167224	1.59828	0.000414	0.012333
